# Efficient depletion of ribosomal RNA for RNA sequencing in planarians

**DOI:** 10.1101/670604

**Authors:** Iana V. Kim, Eric J. Ross, Sascha Dietrich, Kristina Döring, Alejandro Sánchez Alvarado, Claus-D. Kuhn

## Abstract

**Background:** The astounding regenerative abilities of planarian flatworms prompt a steadily growing interest in examining their molecular foundation. Planarian regeneration was found to require hundreds of genes and is hence a complex process. Thus, RNA interference followed by transcriptome-wide gene expression analysis by RNA-seq is a popular technique to study the impact of any particular planarian gene on regeneration. Typically, the removal of ribosomal RNA (rRNA) is the first step of all RNA-Seq library preparation protocols. To date, rRNA removal in planarians was primarily achieved by the enrichment of polyadenylated (poly(A)) transcripts. However, to better reflect transcriptome dynamics and to cover also non-poly(A) transcripts, a procedure for the targeted removal of rRNA in planarians is needed.

**Results:** In this study, we describe a workflow for the efficient depletion of rRNA in the planarian model species *S. mediterranea*. Our protocol is based on subtractive hybridization using organism-specific probes. Importantly, the designed probes also deplete rRNA of other freshwater triclad families, a fact that considerably broadens the applicability of our protocol. We tested our approach on total RNA isolated stem cells (termed neoblasts) of *S. mediterranea* and compared ribodepleted libraries with publicly available poly(A)-enriched ones. Overall, mRNA levels after ribodepletion were consisted with poly(A) libraries. However, ribodepleted libraries revealed higher transcript levels for transposable elements and histone mRNAs that remained underrepresented in poly(A) libraries. As neoblasts experience high transposon activity this suggests that ribodepleted libraries better reflect the transcriptional dynamics of planarian stem cells. Furthermore, the presented ribodepletion procedure was successfully expanded to the removal of ribosomal RNA from the gram-negative bacterium *Salmonella typhimurium*.

**Conclusions:** The ribodepletion protocol presented here ensures the efficient rRNA removal from low input total planarian RNA, which can be further processed for RNA-Seq applications. Resulting libraries contain less than 2% rRNA. Moreover, for a cost-effective and efficient removal of rRNA prior to sequencing applications our procedure might be adapted to any prokaryotic or eukaryotic species of choice.
