## Supplemental Table 1 for "Efficient depletion of ribosomal RNA for RNA sequencing in planarians"

### Sheet: Sheet 1
seq_id	biotinylated_DNA_probe	seq_len	Tm for RNA-DNA hybrid
12S_rRNA	AAAGGTATCTAACCAATGTAGTGAAAGCATAATCTAAGAT	40	71.34
12S_rRNA	AACGGAGATTGACGGGCGGTGTGTACTAAGTCCTAGAAAA	40	85.34
12S_rRNA	ATAGTAAACAACCACCAATAAACTATAGCGTTTAACAGCA	40	73.34
12S_rRNA	ATCTTAGCGAGATATTGAGCGGATACTCTTTTCTAAACCC	40	79.34
12S_rRNA	CACTAGTCATACATAAAGTCTCTTATTGAAACTTAACCAA	40	71.34
12S_rRNA	CATTCACATATGTACAACCGTACACTAACCATAATCTTAG	40	75.34
12S_rRNA	CTAAACCCACACTCCCCAAATAATTAGAACAACTGCCAAG	40	81.34
12S_rRNA	CTAATAGCATATACCGACTCAAGCAATCAATTTACATTAA	40	71.34
12S_rRNA	GTAACCGCAGAAGCTGGCACTCATTTGATCTCCTAATAGC	40	85.34
12S_rRNA	GTACAATTTCTATTATACTTACCATGTTACGACTTAACTC	40	71.34
16S_rRNA	AGAAACACCACTAAGTTAAAAACTCTCTAGGGTCTTTTCG	40	77.34
16S_rRNA	CAAAATAAATACCGTTACCCCAACAAATAACTAAAGTAAG	40	71.34
16S_rRNA	CAATAAACCCATTCAAACAATTCTAGAATTAGTAGACAAG	40	71.34
16S_rRNA	CCAACCTGATTCACATCGGTCTAAACTCAAATCACGAATA	40	79.34
16S_rRNA	CCATATAAGCAAACAAACGACTAACAAATCTTTAACAATC	40	71.34
16S_rRNA	CGTAATACAAAAAGGAAAATATCACAACTAAACAGTGCAA	40	71.34
16S_rRNA	GTCCTCCAAGATTCTATATCCCTGTTATCCCTAAGGAAGT	40	81.34
16S_rRNA	TAATATTATTAGTCGAACAGACTAAAAGTAAAGGCCTCTA	40	71.34
16S_rRNA	TACACCTATCTTTAACTACAATTCAACATCGAGGTAGAAA	40	73.34
18S_rRNA_typeI_typeII	AACTACATATCTATAACCAACAATAACAATGACATATTAT	40	65.34
18S_rRNA_typeI_typeII	AGATTATAGCAACTAAATCGGTATTAGGTCTACAAAGCAG	40	75.34
18S_rRNA_typeI_typeII	AGGTCGGGTAATAACGCATGTTTCAGAGACAAATAGGATT	40	79.34
18S_rRNA_typeI_typeII	AGTTTATGGTCAGAACTAGGACGGTATCTGATCGTCTTCG	40	83.34
18S_rRNA_typeI_typeII	ATACTAAAAGTAAACGAGGATCGCTAGCATAGATTGTCAC	40	77.34
18S_rRNA_typeI_typeII	ATATACAAGCGTAAGCCTGCTTTAAGCACTCTAATTTTTT	40	73.34
18S_rRNA_typeI_typeII	ATCCTTCCGCAGGTTCACCTACGGAAACCTTGTTACGACT	40	87.34
18S_rRNA_typeI_typeII	ATCTAATAAATCCGCCGCTTCGTGAGTCACGGCATTCTTA	40	83.34
18S_rRNA_typeI_typeII	CACAACTCATTAAGCTGTGGCACTGGCCTACTGAAAGATC	40	85.34
18S_rRNA_typeI_typeII	CACCAGCATACATATGCCCCCGGCAGTCTCTTTTAATCAT	40	85.34
18S_rRNA_typeI_typeII	CTAAAAGTAAACGAGGATCGCTAGCATAGATTGTCACCAA	40	79.34
18S_rRNA_typeI_typeII	CTGGCACCAGACTTGCCCTCCAATTGATACTTGATAAAGT	40	83.34
18S_rRNA_typeI_typeII	CTTTGCAACCATACTTCCCCCGGAACCCATAGACTTAGGT	40	87.34
18S_rRNA_typeI_typeII	GAGCCATCCGCGGTTTCAGAGTACTAGTCTGTGTACTAAG	40	87.34
18S_rRNA_typeI_typeII	GATAGGTCAGCCACTTCAAGAGATATGTCGTCAACACAAA	40	81.34
18S_rRNA_typeI_typeII	GATATACACGACTTCGAAGGACAAGATAGCTCTCAATCAT	40	79.34
18S_rRNA_typeI_typeII	GATTGTTCAATAACTCATGTGCATACCGATAATATACACA	40	73.34
18S_rRNA_typeI_typeII	GCCGCCATTTGCGTTCAAAGTGTCAATGATCAGAGCGTTG	40	87.34
18S_rRNA_typeI_typeII	GCCTTCCGTGGATGTGGTAGCCGTTTCTCAGGCTCCCTCT	40	95.34
18S_rRNA_typeI_typeII	GTCAATGATCAGAGCGTTGTGCAGTTCACATTAGTTCACA	40	81.34
18S_rRNA_typeI_typeII	TACACTATCACCTTAAAAGGGCACTCTCGATAGAAATACC	40	79.34
18S_rRNA_typeI_typeII	TCTCCAAAACTATATCGACAAATGTCATATTAAATGAAAT	40	67.34
18S_rRNA_typeI_typeII	TGCCAGCTTACCATGTTTGTCGCATTGTATTTCAAACAAT	40	77.34
18S_rRNA_typeI_typeII	TGTGTACAAAGGGCAGGGACGTAATCAGCGCAAGCTAGTG	40	89.34
18S_rRNA_typeI_typeII	TTCATACACTATCACCTTAAAAGGGCACTCTCGATAGAAA	40	77.34
28S_rRNA	AACCTGTACACCACAACTCCTAGTATCAAAGATACAGGAT	40	79.34
28S_rRNA	ACAAGCATAGTTCACCATCTTTCGGGTCTCTACATGATCG	40	83.34
28S_rRNA	ACGACGGTCTAAACCCAGCTCACGTTCCCTATTAGTGGGT	40	89.34
28S_rRNA	ACGAGGCATTTGGCTACCTGAAGAGAGTCATAGTTACTCC	40	85.34
28S_rRNA	AGTGATCCGAATCTGCGGTTCCTCTCGTACTGAGCAGAAT	40	87.34
28S_rRNA	ATCTTACGCTTCCCCGACCGTAAGGTAAGTCGTATGCAAA	40	85.34
28S_rRNA	CAAAGTCGGACTAGAGTCAAGCTCAACAGGGTCTTCTTTC	40	85.34
28S_rRNA	CCAATAAAGAGAGACATACTTCGAACCCATTTAAAGTTTG	40	75.34
28S_rRNA	CCATGCCAGTTCTAGGTTGACCGTTAATTGCACAATGACG	40	85.34
28S_rRNA	CCCACGCTACAGCGCCATCCATTTTCAGGGCTGGTTGATT	40	91.34
28S_rRNA	CCTCCATCTGATAACTGAGTTACCAGATCGCTTAGGACCG	40	87.34
28S_rRNA	CGCGGTGCTTTTGACATTTCACATCCCTTTCTCCAGATAA	40	83.34
28S_rRNA	CTACACCAACCATTCAACAGCTATCTCGTTTCGAGCTAAC	40	83.34
28S_rRNA	CTGCTCACCTTGGAGACCTGCTGCGGATATCGGTACGGCT	40	95.34
28S_rRNA	CTTCAAGGATCTCACTTGAATAATTGCTACTACTACCAAG	40	77.34
28S_rRNA	GCCCCAGTCAAACTCCCCACCTGACACTGTCCTCAGAACA	40	93.34
28S_rRNA	GTCTCTGAGATCGCTTGTGTTACCACCTTGTGTTGCCGAA	40	87.34
28S_rRNA	TCAGCTTCGGCTCCACTCGTTTACCTCTAAGCGATTTCAC	40	87.34
28S_rRNA	TCTTGATTAAGCCCATCATACCCGGTCCCTAGAGCCAATC	40	87.34
28S_rRNA	TTCTGACACCTCTTGCTTCAAACTCTGAAGACATCAAAAG	40	79.34
28S_rRNA	TTGACCTGAATCAACTGCACTGCATTACTGAGTAAGTAAA	40	77.34
SmedAsxl_18s_rRNA	ATTTCTAGCTAGGAATAAAACTCGCTGTTACTGCCATTGT	40	77.34
SmedAsxl_18s_rRNA	GGGTGAGATTTCCCGTGTTGAGTCAAATTAAGCGCAGGCT	40	87.34
SmedAsxl_18s_rRNA	TGTACTATTTAGCAGGTTAGAGTCTCGTTCGTTATCGGAA	40	79.34
SmedAsxl_18s_rRNA	TTGAGATAAGCATATGACTACTGGCAGGATCAACCAGGTA	40	81.34
SmedAsxl_28s_rRNA_Partial_Cartridge	ACTAGGAGTGCAAACATTTTTGACACTGATGAGCAACTCA	40	79.34
SmedAsxl_28s_rRNA_Partial_Cartridge	ATGTGGCTATAGGTTGACCCATAGCCGCCATTTGCGTTCA	40	87.34
SmedAsxl_28s_rRNA_Partial_Cartridge	CAGCTCTATTGGTCGCAGTTTTGATGCATAGAAAGTGCAT	40	81.34
SmedAsxl_28s_rRNA_Partial_Cartridge	CAGGATTTCCGTCCTATTTGAGACCAACACACAGACACAC	40	85.34
SmedAsxl_28s_rRNA_Partial_Cartridge	CCATGTGTGTCGCATTGTATTTCAAACCATACAAAAAGAA	40	75.34
SmedAsxl_28s_rRNA_Partial_Cartridge	CGGACTCGCACAAGTATTTAGCCTTAGATGGAGTTTACCA	40	83.34
SmedAsxl_28s_rRNA_Partial_Cartridge	GATTGCATTATTCTTCGATTGTCCCGATTGTAATTCCAAT	40	75.34
SmedAsxl_28s_rRNA_Partial_Cartridge	GCTACTAGATGGTTCGATTAGTCTTTCGCCCCTATACTCA	40	83.34
SmedAsxl_28s_rRNA_Partial_Cartridge	GCTTCAATAGACCAGTTGATAATAATCACTGCAATATGGA	40	75.34
SmedAsxl_28s_rRNA_Partial_Cartridge	GGTCACATCACAGCTTACCGAAGCAAGCCTTTACATTAAT	40	81.34
SmedAsxl_28s_rRNA_Partial_Cartridge	GTCACCAACCAATGCCGTTAAATTGAATATGAAATAAACG	40	75.34
SmedAsxl_28s_rRNA_Partial_Cartridge	GTTATGCAAATTTCCATTTAAGAATTAGAGTATTGCGCGC	40	75.34
SmedAsxl_28s_rRNA_Partial_Cartridge	TAATGATATGCTTAAGTTCAGCGGGTAATCTCATCTGATC	40	77.34
SmedAsxl_28s_rRNA_Partial_Cartridge	TTGTGGTTTCTCATGAGCGTGATGTTAGGCACCTTAACCA	40	83.34
spacerA	CGATCAAGCACATTTACCAGTGATCCGAATCTGCGGTTCC	40	87.34
spacerA	GTCTACAAACGATTTAATGCCAACACGTAAATCATTAAAA	40	71.34
spacerA	TAAATATATGGCTAAGCCACATCCATTAACTTGCGTTAAT	40	73.34
spacerA	TCATGATTTTTAGGCGAGATTCAGACTTAGAGGCGTTCAG	40	81.34
spacerA	TCTTAATCTCTCGGATGGTAGCTTCGTGCCACTGACCTTT	40	85.34
seq_id	template_sequence	seq_len
28S_rRNA	GATCAGATGAGATTACCCGCTGAACTTAAGCATATCATTAAGCGGAGGAAAAGAAACTAACAAGGATTTCCCTAGTAGTGGCGAACGACCGGGAATTAGCCCAGCACTGAATCCTGTATCTTTGATACTAGGAGTTGTGGTGTACAGGTTGTGTTTTTAATGGTTGAGTATACTCCAAATTCACTTGATTGTGATGTTGTCCATAGAGGGTGTTAGACCCGTTGGAGTATACAAGGCTGTTATTGACACTTCCTATGAGTCGGATTGTTTGAGAATGCAGTCCAAATTGGGTGGTAAACTCCATCTAAGGCTAAATACTTGTGCGAGTCCGATAGTAAACAAGTACCGTGAGGGAAAGTTGAAAAGAACTTTGAAGAGAGAGTTAAATAGTACGTGAAA…	3719
18S_rRNA_typeI_typeII	GCTACTGGTATATATTGAGAGTCAAATGAGTTGATAGTGTATATAAAAAAGCTATTGATTCTGGCTATTCAATGTAATCTCATATACCTTTATGGATATGGGGTGTATATAGACTGCAATAGTGGAGATGCTGTTCGGTATTGGGTTGTCCAAAGCCGTGGACCTTTTCGACTGCTACGTACCACAAATGTATCTGGTAACATATAGCTTACGCCTAGGAGTGTTTGCAATTTACATTTTATTGGCCCAGGATTGGTATTATGTCAGATTCAGTTGCTATTGAGGCTTCAAATGCGATTGATTACTGCTTGTTAGAGGCAATGCTTCTAGCTTAATGAGCGGTTAAACGAATAAATGTTATGATATTTATCATAGCTATAACGGTCCTGTAAATTGGTT…	4123
16S_rRNA	GTATTGCACTGTTTAGTTGTGATATTTTCCTTTTTGTATTACGGTTTGTAGGTATTTTTATGTTTTTATTCTCTCGAATGGAATATGATATATCTTTTGTGTGTTTTGTTTTATTTTCTTTGGTTAACATTAGAATTACATTAATTGATAGTAGTGATATGTTTTCGGATTTCTTTATCTAGTTTTTAATTGTCTTTAGGATAAGCTTTTGTTTTACTTGTTTTTTTTTCTTATTTGTTTAGTTATTCTTAATAGTATTTCTTTAGATTGTTAAAGATTTGTTAGTCGTTTGTTTGCTTATATGGTTTTAGTAATTCTTTTTAGCAATTACGTAATTAATATGAATTATGCTATTTATAACTCAATGCGTCTACAACTGTTTTTTAAAAACATTTCATT…	915
12S_rRNA	ATATAGTTTTGTCTTGGCTTTTTAAACTGGCATGCTGTTAAACGCTATAGTTTATTGGTGGTTGTTTACTATTAATTTTGTTTAATGGTTTTATTAGGCGTGTATATTTTAAAATTTAATGTAAATTGATTGCTTGAGTCGGTATATGCTATTAGGAGATCAAATGAGTGCCAGCTTCTGCGGTTACACTTTGTATTACTATGTTAGTTTATTATTTGGTTTAAATTGGTTAAGTTTCAATAAGAGACTTTATGTATGACTAGTGGTAGATTTTAATACTTTTATTAGTTTTACTTCCTTTTTAGACATGAATCTGGCTTTATTTATAAGGGTTGTTTATTTTATTTCCTCATCAAAATGAAAAGACTTGGCAGTTGTTCTAATTATTTGGGGAGTGTG…	709
spacerA	ATAATTTGTCATGATAATAGTAATTCTGCTCAGTACGAGAGGAACCGCAGATTCGGATCACTGGTAAATGTGCTTGATCGAAAGGTCAGTGGCACGAAGCTACCATCCGAGAGATTAAGACTGAACGCCTCTAAGTCTGAATCTCGCCTAAAAATCATGATATTTTGTGCCATCCTCGTAATGAGGCAATATTATTATTCATTAACGCAAGTTAATGGATGTGGCTTAGCCATATATTTAAACTCTAACCAGGCTATGAAAATAGTTTGGATGTTTGAATCATTTTTAATGATTTACGTGTTGGCATTAAATCGTTTGTAGACGACTTACTTTACGGTCGGGGAAGCGTAAGAATTCGAGCAGTTTATACTGCGAGGTTTTGAACTTCATCCCCATCTG…	433
SmedAsxl_18s_rRNA	TACCTGGTTGATCCTGCCAGTAGTCATATGCTTATCTCAAAGATTAAGCCATGCATGTCTTAGTACACAGACTAGTACTCTGAAACCGCGGATGGCTCATTATAACAGCTATGATTTGAGAGATTTTATCATTTTGCCACAAGATAACTGTGGTAATTCTAGAGCTAATATTTTTAAGAATGCCGTGACTCACGAAGCGGCGGATTTATTAGATCAAAATCAACCGCTGAAAGGCGGTATTTTGATGACTCTGGATAATTTTACTGATCGTACGACCTTTGTGTTGACGACATATCTCTTGAAGTGGCTGACCTATCAACTTTCGATGGTAAGATAAACGCTTACCATGGTTGTAACGGGTAACGGGGAATCAGTGTTCGATTCCGGAGAGGGAGCCTG…	1794
SmedAsxl_28s_rRNA_Partial_Cartridge	ATTGGAATTACAATCGGGACAATCGAAGAATAATGCAATCGGTCAAGCTCTAATTATAATGTGATATTTTGAATTTCGTCTCTACTGTGATAGATTGTCAAATCTATTAATTTAAATAACATAAAATGAGTTGCTCATCAGTGTCAAAAATGTTTGCACTCCTAGTAAAAATTGTAACAACGGCCTTTATTGGTTATGACCATAAAGTAATTCTGAAAGTCCGTAGATTGCATTCTCGGCGCGCAATACTCTAATTCTTAAATGGAAATTTGCATAACATTTGCTCACATTATTCTATTCCCCATGTCTTGAAAAAAATTCCTGATGTTAGGGATTTTTAAATAACTTCAAGTTTAAGACACGATATTTTGAATTGAAAGGTTAAAAGGGAAATTTGAA…	3455
